# The Syncytial Mesh Model: A Mesoscale Control-Field Framework for Scale-Dependent Coherence in the Brain

**DOI:** 10.1101/2024.11.22.624908

**Authors:** Andreu Ballús Santacana

## Abstract

Large-scale neural coherence and distributed plasticity remain only partially accounted for by circuit- and connectome-based models: stable phase gradients, scale-dependent harmonic structure, and non-local functional reorganization frequently span regions lacking direct synaptic linkage. We propose the Syncytial Mesh Model (SMM) as a *candidate* mesoscale framework in which astrocytic syncytia operate as a slow *control-field substrate* that *shapes*—rather than directly generates— the dynamical geometry within which neuronal populations evolve. The SMM is articulated as a three-layered system: (i) local neural circuits, (ii) structural connectomic pathways, and (iii) a continuous mesoscale field grounded in astrocytic network physiology. The third layer is implemented as a damped wave equation on a small-world astrocytic topology and is presented as a *phenomenological effective theory*, not as a microscopic biophysical model. Numerical simulations— using a 9-point isotropic Laplacian, perfectly matched layer (PML) boundaries, and unified RK4 integration—produce illustrative phenomenological dynamics: artifact-free amplitude snapshots, radial phase gradients, and low-frequency mode selection that are consistent with, but not exclusive to, delta/theta-band features reported in human MEG and LFP. An analytic two-mode coherence model fitted to phase-gradient coherence across *N* = 43 subjects yields a scaling parameter *λ*_0_ ≈ 1.5903*/*s producing a plateau at ~ 4.65 % for millimeter-scale patches. The comparison of simulated and empirical spectra (median Pearson *r* = 0.917, median MSE = 26.6 dB^2^) is offered as *proof-of-principle phenomenological compatibility*, not as empirical confirmation of the model. We position SMM relative to neural-field, connectome-harmonic, metastability, and predictive-processing frameworks, and we propose four falsifiable discriminatory predictions that distinguish SMM from alternatives. The strongest claim of this framework is not that astrocytes generate cortical rhythms, but that astrocytic syncytia plausibly provide a slow dynamical control geometry for large-scale neuronal organization.
