## Supplementary material for "The Syncytial Mesh Model: A Mesoscale Control-Field Framework for Scale-Dependent Coherence in the Brain": Data_PSD: PSD_with_Coherence.csv

file	corr	mse	emd	slope_1f	peak_diff	C
sub-001_PSD.csv	0.7776061263106965	23.8754392423188	569.6233357217972	-0.8248909386663126		0.003615685444671033
sub-002_PSD.csv	0.8772348760668067	19.46187858448726	1083.0800579735671	-1.624504972106819	7.32421875	-0.16313865759954121
sub-003_PSD.csv	0.96874849522382	54.91836934722422	3625.306770561028	-2.55492773002363	10.25390625	-0.2195892646195338
sub-004_PSD.csv	0.9402143615960846	16.973097134752695	641.6483477138013	-1.9333131814819529	0.9765625	0.38903088389212925
sub-005_PSD.csv	0.9577726095591446	22.390409172018337	1833.765597940175	-2.298418473716337	1.953125	0.07779030262917148
sub-006_PSD.csv	0.9627615210324886	29.39527037235226	2376.8839888802177	-2.6858374492534955	7.32421875	0.0024270273274612786
sub-007_PSD.csv	0.9405489743929344	19.2303370386538	1097.3617889002478	-1.6770872355269637	4.8828125	0.4625109797970005
sub-008_PSD.csv	0.9731593361147212	30.119982255466912	2484.3286264118838	-2.730819261917298		0.17046403270058563
sub-009_PSD.csv	0.8789931381808175	17.407970893280226	514.6459361560094	-2.278752664424836	3.41796875	-0.10644426238120819
sub-010_PSD.csv	0.8019648351360793	23.947904028173877	1316.083638026687	-1.403050565952334	1.953125	0.002273677987214104
sub-011_PSD.csv	0.5852568699080855	26.63908959142607	745.9177662284933	-0.4542666998766022		-0.05118439662795967
sub-012_PSD.csv	0.942110999679684	54.6801439659944	3473.950894904329	-1.8803272509900264	2.44140625	-0.11287287139785344
sub-013_PSD.csv	0.8552396324283981	21.901916875675376	307.2785486000976	-0.9290963061422938	2.44140625	0.17227233103354866
sub-014_PSD.csv	0.8921990518836704	20.271676775115655	1130.5926018593884	-1.5484787275620238	4.8828125	0.042117738248884234
sub-015_PSD.csv	0.9095330443642524	15.835121307500716	265.7293285498802	-1.920661321308604	5.37109375	0.4012461739313271
sub-016_PSD.csv	0.9297265430438354	54.72533881427496	3433.0516058158887	-1.821081521483213	2.9296875	-0.0202540588371906
sub-017_PSD.csv	0.956775102258188	62.46804766603614	3844.573262898544	-2.1751945481468105	6.34765625	-0.0414574877570576
sub-018_PSD.csv	0.9410182747111906	28.881852081654696	2204.934611259784	-2.4559502117182945	4.39453125	0.27437342104714885
sub-019_PSD.csv	0.8997356547522946	17.240765230185218	563.2654962253533	-1.573732599571867	1.953125	-0.2246868716787408
sub-020_PSD.csv	0.969259888184556	36.76493772102469	2776.244427552516	-2.3954660169521675	2.44140625	0.044446817292052514
sub-021_PSD.csv	0.9545357538918404	31.783897661375125	2648.818287457472	-3.612957425507495	4.8828125	-0.25190336289741255
sub-022_PSD.csv	0.9115234489673136	22.76979379226486	1293.34661333549	-1.6164262429480156	1.46484375	-0.09802054175289301
sub-023_PSD.csv	0.9771837763760204	38.546088129730514	2965.5812557370887	-2.8283461085562105	0.0	-0.24745577428103993
sub-024_PSD.csv	0.9473089112949696	36.38186286990874	2607.0014646576046	-1.9439473984264168	6.34765625	-0.14753454015955103
sub-025_PSD.csv	0.8410092456295447	22.25500658800146	306.5702862970555	-1.0743817023716418	2.44140625	0.254582307771448
sub-026_PSD.csv	0.8434623640177769	31.13072476980903	2239.916608924737	-1.7396361038540469	3.90625	-0.043697527696754876
sub-027_PSD.csv	0.9667286087322052	28.99612796133588	2389.6836352468936	-2.539898860401908		0.05855043094701909
sub-028_PSD.csv	0.902875998612917	32.84463804730252	2225.108208944793	-1.211461983848629	1.953125	0.053003583921244456
sub-029_PSD.csv	0.9171546067926588	19.62847185646511	1222.8773929671136	-1.768690468242926	7.8125	-0.2898005274239439
sub-030_PSD.csv	0.8813599070072416	18.24711842975389	782.3991407385216	-1.5639617665363108	4.39453125	-0.11050371733944245
sub-031_PSD.csv	0.9229099529509778	36.52130498362662	2607.149055249409	-2.173950686785684	2.9296875	-0.17502390995229442
sub-032_PSD.csv	0.9190572326272556	25.13665718018985	1876.0391171545944	-2.3172061670592647	5.37109375	0.2303786349654667
sub-033_PSD.csv	0.9115958775245332	26.88370351015328	2033.987329470152	-2.050359647430247	4.39453125	-0.009226980742862968
sub-034_PSD.csv	0.9201561514279212	66.3236878651993	4002.5998625712896	-2.707085480023557	3.90625	0.031842782999818
sub-035_PSD.csv	0.955374411652856	55.88533906775649	3602.313174880796	-2.267073058764417	6.8359375	-0.05604150550289347
sub-036_PSD.csv	0.8771305149962674	19.34967121593916	728.4174101476882	-1.6768642638037	5.859375	-0.0590559376251264
sub-037_PSD.csv	0.8453472471740282	18.733989008867454	635.0117009081954	-1.941041888415451	2.44140625	0.022041907357098576
sub-038_PSD.csv	0.7069713947520462	21.463855834562867	368.8363846955662	-0.8029122680475502	4.39453125	-0.3921388883321668
sub-039_PSD.csv	0.938030472691892	20.49630809347233	1477.5631419877873	-2.0981192563912425	7.8125	-0.42756061931980976
sub-040_PSD.csv	0.9329195738137144	37.22823944635428	2801.0271577617063	-2.6273764937925	1.953125	0.0822661277787943
sub-041_PSD.csv	0.8966517733346923	49.07512953110711	3281.39468689914	-2.7252608156407154	4.8828125	-0.11277215504893821
sub-042_PSD.csv	0.8786932218802037	18.62735697545529	870.7382476812835	-2.198459608959495	6.34765625	-0.026058360038500178
sub-043_PSD.csv	0.852758277357438	26.97230333082731	1724.262865445311	-1.2212992108732177	4.8828125	-0.009955059451926346
